# Intra-lineage microevolution of *Wolbachia* leads to the emergence of new cytoplasmic incompatibility patterns

**DOI:** 10.1101/2023.06.08.544196

**Authors:** Alice Namias, Annais Ngaku, Patrick Makoundou, Sandra Unal, Mathieu Sicard, Mylène Weill

**Affiliations:** ISEM, Université de Montpellier, CNRS, IRD, EPHE, Montpellier, France

**Author notes:** Corresponding authors, (AN), (MW).

**Keywords:** *Wolbachia*, *Culex pipiens*, cytoplasmic incompatibility, microevolution, recombination

## Abstract

Mosquitoes of the *Culex pipiens* complex are worldwide vectors of arbovirus, filarial nematode, and avian malaria agents. In these hosts, the endosymbiotic bacteria *Wolbachia* induce cytoplasmic incompatibility (CI), that is, reduced embryo viability in so-called incompatible crosses. *Wolbachia* infecting *Culex pipiens* (*w*Pip) cause CI patterns of unparalleled complexity, associated with the amplification and diversification of *cidA* and *cidB* genes, with up to six different gene copies described in a single *w*Pip genome. By repeating crosses between *Culex* isofemale lines over 17 years, we documented the emergence of a new compatibility type. Using a new sequencing method adapted to multigene families to acquire *cid* genes, we showed that some *w*Pip genomes lost specific *cidA* gene copies, thus giving rise to several sub-lineages segregating in the same cage. By linking phenotypic changes to their underlying genotypic bases, we showed that gene copies that are key for CI phenotypes originated from recombinations, not point mutations. We revealed how new CI patterns could emerge as part of a two-step process: first, local changes take place in the CI repertoires while maintaining compatibility with the surrounding mosquitoes, and then migration and secondary contact occur with the incompatible lines.
