## Supplementary material for "Intra-lineage microevolution of *Wolbachia* leads to the emergence of new cytoplasmic incompatibility patterns": S2 Table

### Sheet: Feuil1
Female ID	Cross	Eggs	Larvae	HR (%)	Genotype	cidA-III-beta(2)/wsp	cidA-III-16/wsp	cidA/wsp	cidB/wsp	wsp/ace2
c1_f01	1	125	83	66.4	(β+,16+)	2.24 ± 0.13	0.39 ± 0.01	5.18 ± 0.06	5.54 ± 0.17	0.48 ± 0.03
c1_f02	1	56	0	0	(β-,16-)	0.00 ± 0.00	0.00 ± 0.00	3.13 ± 0.07	3.13 ± 0.08	0.79 ± 0.03
c1_f03	1	130	79	60.7692	(β+,16+)	1.93 ± 0.11	1.11 ± 0.02	5.37 ± 0.11	5.15 ± 0.17	0.68 ± 0.01
c1_f04	1	64	41	64.0625	(β+,16-)	0.90 ± 0.04	0.00 ± 0.00	4.79 ± 0.06	5.09 ± 0.08	0.59 ± 0.01
c1_f05	1	95	26	27.3684	(β+,16+)	1.82 ± 0.07	0.78 ± 0.01	5.10 ± 0.11	5.60 ± 0.12	0.63 ± 0.05
c1_f07	1	17	4	23.5294	(β+,16+)	2.06 ± 0.08	1.26 ± 0.04	5.77 ± 0.09	6.67 ± 0.15	0.38 ± 0.02
c1_f08	1	90	0	0	(β-,16-)	0.00 ± 0.00	0.00 ± 0.00	3.10 ± 0.07	3.29 ± 0.10	1.03 ± 0.03
c1_f09	1	85	31	36.4706	(β+,16+)	2.70 ± 0.49	1.57 ± 0.09	6.13 ± 0.18		0.85 ± 0.06
c1_f11	1	111	2	1.8018	(β-,16-)	0.00 ± 0.00	0.00 ± 0.00	2.96 ± 0.06	3.16 ± 0.07	0.49 ± 0.01
c1_f12	1	27	8	29.6296	(β+,16+)	2.79 ± 0.10	2.33 ± 0.03	5.40 ± 0.10	5.50 ± 0.07	1.01 ± 0.05
c1_f13	1	75	0	0	(β-,16-)	0.00 ± 0.00	0.00 ± 0.00	2.84 ± 0.04	3.19 ± 0.08	0.61 ± 0.01
c1_f14	1	33	17	51.5152	(β+,16+)	2.39 ± 0.50	0.61 ± 0.02	4.33 ± 0.05	4.69 ± 0.16	0.63 ± 0.02
c1_f15	1	63	10	15.873	(β+,16+)	1.89 ± 0.14	1.13 ± 0.03	4.93 ± 0.09	5.05 ± 0.12	0.44 ± 0.01
c1_f17	1	113	83	73.4513	(β+,16+)	1.82 ± 0.07	1.07 ± 0.02	5.31 ± 0.09	4.90 ± 0.09	0.71 ± 0.02
c1_f18	1	43	28	65.1163	(β+,16+)	2.00 ± 0.09	1.13 ± 0.01	5.43 ± 0.04	4.73 ± 0.06	1.09 ± 0.05
c1_f19	1	55	14	25.4545	(β+,16+)	2.21 ± 0.27	1.17 ± 0.04	5.77 ± 0.18		0.63 ± 0.04
c1_f20	1	121	0	0	(β-,16-)	0.00 ± 0.00	0.00 ± 0.00	3.07 ± 0.08	3.13 ± 0.08	0.36 ± 0.02
c1_f21	1	48	32	66.6667	(β+,16+)	1.83 ± 0.08	1.00 ± 0.03	4.96 ± 0.15		0.43 ± 0.01
c1_f22	1	31	1	3.22581	(β+,16+)	1.95 ± 0.08	1.14 ± 0.03	5.67 ± 0.03		0.72 ± 0.02
c1_f23	1	67	25	37.3134	(β+,16+)	1.78 ± 0.09	0.52 ± 0.02	5.56 ± 0.03		0.86 ± 0.01
c1_f24	1	36	3	8.33333	(β+,16+)	1.86 ± 0.06	0.38 ± 0.00	5.22 ± 0.04		0.65 ± 0.03
c1_f25	1	69	26	37.6812	(β+,16-)	1.00 ± 0.00	0.00 ± 0.00	5.25 ± 0.06	5.53 ± 0.15	0.44 ± 0.02
c1_f27	1	18	2	11.1111	(β+,16+)	2.10 ± 0.06	1.21 ± 0.05	5.23 ± 0.07		2.19 ± 0.10
c1_f28	1	96	22	22.9167	(β+,16+)	1.80 ± 0.07	1.14 ± 0.03	4.97 ± 0.08		0.96 ± 0.02
c1_f29	1	97	46	47.4227	(β+,16+)	1.78 ± 0.09	1.05 ± 0.03	4.64 ± 0.11		0.62 ± 0.01
c1_f30	1	13	4	30.7692	(β+,16+)	2.03 ± 0.27	1.09 ± 0.01	5.21 ± 0.09		0.95 ± 0.02
c2_f01	2	93	65	69.8925	(β+,16+)	2.24 ± 0.08	0.98 ± 0.02	5.24 ± 0.08		0.63 ± 0.01
c2_f02	2	99	77	77.7778	(β+,16+)	2.27 ± 0.14	1.14 ± 0.02	5.78 ± 0.07		0.71 ± 0.03
c2_f03	2	74	0	0	(β-,16-)	0.00 ± 0.00	0.00 ± 0.00	2.96 ± 0.09	3.11 ± 0.06	7.54 ± 0.26
c2_f04	2	80	15	18.75	(β+,16+)	2.76 ± 0.37	1.16 ± 0.02	5.95 ± 0.11		0.60 ± 0.02
c2_f05	2	106	66	62.2642	(β+,16+)	2.09 ± 0.06	0.91 ± 0.02	5.11 ± 0.05		0.85 ± 0.01
c2_f06	2	149	0	0	(β-,16-)	0.00 ± 0.00	0.00 ± 0.00	3.15 ± 0.04	2.97 ± 0.05	0.84 ± 0.04
c2_f08	2	61	0	0	(β-,16-)	0.00 ± 0.00	0.00 ± 0.00	3.14 ± 0.29	3.36 ± 0.19	1.03 ± 0.01
c2_f09	2	93	17	18.2796	(β+,16+)	2.66 ± 0.17	0.52 ± 0.01	6.17 ± 0.11		0.36 ± 0.04
c2_f10	2	157	0	0	(β-,16-)	0.00 ± 0.00	0.00 ± 0.00	3.07 ± 0.05	2.88 ± 0.21	1.06 ± 0.01
c2_f11	2	117	0	0	(β-,16-)	0.00 ± 0.00	0.00 ± 0.00	3.23 ± 0.03	2.73 ± 0.04	0.97 ± 0.03
c2_f12	2	78	0	0	(β-,16-)	0.00 ± 0.00	0.00 ± 0.00	3.25 ± 0.08		1.26 ± 0.05
c2_f13	2	75	23	30.6667	(β+,16+)	1.60 ± 0.06	1.30 ± 0.11	4.90 ± 0.05		0.75 ± 0.06
c2_f14	2	106	82	77.3585	(β+,16-)	1.00 ± 0.00	0.00 ± 0.00	5.87 ± 0.15	4.80 ± 0.12	0.93 ± 0.03
c2_f15	2	110	106	96.3636	(β+,16+)	2.47 ± 0.13	0.79 ± 0.12	5.05 ± 0.28		0.69 ± 0.01
c2_f17	2	139	107	76.9784	(β+,16+)	1.85 ± 0.13	0.87 ± 0.03	3.66 ± 1.30		0.76 ± 0.04
c2_f18	2	150	0	0	(β-,16-)	0.00 ± 0.00	0.00 ± 0.00	2.21 ± 0.11		1.06 ± 0.03
c2_f19	2	138	6	4.34783	(β+,16+)	2.39 ± 0.14	1.06 ± 0.03	4.12 ± 0.03		6.65 ± 0.17
c2_f20	2	85	56	65.8824	(β+,16+)	2.19 ± 0.11	1.03 ± 0.02	3.88 ± 0.05		0.53 ± 0.02
c2_f22	2	115	73	63.4783	(β+,16+)	2.10 ± 0.10	0.96 ± 0.02	3.77 ± 0.07		0.86 ± 0.01
c2_f23	2	114	22	19.2982	(β+,16+)	2.00 ± 0.12	0.95 ± 0.01	3.78 ± 0.03		0.83 ± 0.02
c2_f24	2	90	0	0	(β-,16-)	0.00 ± 0.00	0.00 ± 0.00	2.87 ± 0.04		1.01 ± 0.04
c2_f25	2	104	0	0	(β-,16-)	0.00 ± 0.00	0.00 ± 0.00	2.74 ± 0.11		1.11 ± 0.06
c2_f26	2	99	68	68.6869	(β+,16+)	1.99 ± 0.10	0.90 ± 0.02	3.68 ± 0.12		0.63 ± 0.01
c2_f27	2	44	31	70.4545	(β+,16+)	2.66 ± 0.48	1.76 ± 0.28	5.19 ± 0.55		0.45 ± 0.03
c2_f29	2	65	48	73.8462	(β+,16+)	2.04 ± 0.12	1.01 ± 0.03	4.04 ± 0.11		1.66 ± 0.04
c2_f30	2	48	20	41.6667	(β+,16-)	1.00 ± 0.00	0.00 ± 0.00	4.15 ± 0.04	4.28 ± 0.13	0.68 ± 0.03
c2_f31	2	58	17	29.3103	(β+,16+)	1.90 ± 0.11	1.00 ± 0.01	3.96 ± 0.08		0.67 ± 0.02
c2_f32	2	96	0	0	(β-,16-)	0.00 ± 0.00	0.00 ± 0.00	2.90 ± 0.06		1.11 ± 0.03
c2_f33	2	91	65	71.4286	(β+,16+)	2.53 ± 0.10	0.89 ± 0.02	4.97 ± 0.12		0.62 ± 0.02
c2_f34	2	42	32	76.1905	(β+,16+)	2.45 ± 0.05	1.13 ± 0.03	4.74 ± 0.07		0.58 ± 0.01
c3_f01	3	73	3	4.10959	(β+,16+)	1.64 ± 0.06	1.10 ± 0.04	5.34 ± 0.16		0.16 ± 0.00
c3_f02	3	73	59	80.8219	(β+,16-)	0.90 ± 0.02	0.00 ± 0.00	5.28 ± 0.13	4.88 ± 0.11	0.12 ± 0.01
c3_f03	3	102	67	65.6863	(β+,16+)	1.69 ± 0.03	1.03 ± 0.03	5.70 ± 0.10		0.21 ± 0.01
c3_f04	3	84	50	59.5238	(β+,16+)	1.78 ± 0.03	1.35 ± 0.07	6.14 ± 0.17		0.19 ± 0.01
c3_f05	3	116	68	58.6207	(β+,16-)	0.89 ± 0.03	0.00 ± 0.00	5.51 ± 0.16	4.76 ± 0.06	0.17 ± 0.01
c3_f06	3	134	115	85.8209	(β+,16+)	1.78 ± 0.05	1.20 ± 0.06	5.83 ± 0.27		0.24 ± 0.01
c3_f07	3	87	61	70.1149	(β+,16+)	1.68 ± 0.03	1.11 ± 0.01	4.92 ± 0.07		1.11 ± 0.04
c3_f08	3	98	0	0	(β-,16-)	0.00 ± 0.00	0.00 ± 0.00	3.08 ± 0.06		1.60 ± 0.03
c3_f09	3	150	0	0	(β-,16-)	0.00 ± 0.00	0.00 ± 0.00	3.47 ± 0.08		0.35 ± 0.02
c3_f10	3	55	40	72.7273	(β+,16+)	1.85 ± 0.06	1.37 ± 0.06	5.70 ± 0.16		0.28 ± 0.02
c3_f11	3	120	56	46.6667	(β+,16+)	1.89 ± 0.05	1.30 ± 0.03	5.83 ± 0.15		0.23 ± 0.01
c3_f12	3	116	0	0	(β-,16-)	0.00 ± 0.00	0.00 ± 0.00	3.06 ± 0.08		0.34 ± 0.01
c3_f13	3	71	5	7.04225	(β+,16-)	1.00 ± 0.00	0.00 ± 0.00	5.80 ± 0.09	5.26 ± 0.10	0.11 ± 0.00
c3_f14	3	106	87	82.0755	(β+,16+)	1.82 ± 0.04	1.12 ± 0.02	5.33 ± 0.15		0.18 ± 0.01
c3_f15	3	59	10	16.9492	(β+,16+)	1.73 ± 0.05	1.16 ± 0.05	4.91 ± 0.15		0.44 ± 0.01
c3_f17	3	55	0	0	(β-,16-)	0.00 ± 0.00	0.00 ± 0.00	3.16 ± 0.14		1.19 ± 0.05
c3_f22	3	19	2	10.5263	(β+,16+)	1.73 ± 0.04	1.28 ± 0.01	6.01 ± 0.07		0.64 ± 0.02
c3_f24	3	79	0	0	(β-,16-)	0.00 ± 0.00	0.00 ± 0.00	3.50 ± 0.04		1.18 ± 0.04
c3_f25	3	114	15	13.1579	(β+,16+)	1.56 ± 0.05	1.04 ± 0.04	4.74 ± 0.05		0.74 ± 0.01
c3_f26	3	99	86	86.8687	(β+,16+)	1.84 ± 0.07	1.07 ± 0.05	5.20 ± 0.06		0.73 ± 0.02
c3_f27	3	68	3	4.41176	(β+,16+)	1.70 ± 0.05	1.29 ± 0.03	5.24 ± 0.14		0.50 ± 0.01
c3_f28	3	22	3	13.6364	(β+,16+)	1.91 ± 0.07	1.37 ± 0.03	6.01 ± 0.08		1.04 ± 0.05
c3_f29	3	137	33	24.0876	(β+,16+)	1.82 ± 0.04	1.26 ± 0.02	5.42 ± 0.07		0.89 ± 0.04
c3_f30	3	89	0	0	(β-,16-)	0.00 ± 0.00	0.00 ± 0.00	3.69 ± 0.15		10.12 ± 0.38
c3_f31	3	50	39	78	(β+,16-)	0.90 ± 0.02	0.00 ± 0.00	5.44 ± 0.18	4.44 ± 0.11	0.96 ± 0.02
c3_f33	3	98	14	14.2857	(β+,16+)	1.58 ± 0.04	1.13 ± 0.02	5.48 ± 0.20		0.86 ± 0.01
c3_f34	3	112	76	67.8571	(β+,16+)	1.77 ± 0.05	1.12 ± 0.04	5.15 ± 0.23		0.80 ± 0.01
c3_f35	3	18	8	44.4444	(β+,16+)	1.75 ± 0.12	1.12 ± 0.02	5.15 ± 0.08		1.35 ± 0.03
c3_f36	3	76	5	6.57895	(β+,16+)	1.91 ± 0.11	1.34 ± 0.04	5.68 ± 0.13		4.32 ± 0.08
c3_f37	3	89	37	41.573	(β+,16+)	1.80 ± 0.07	1.24 ± 0.06	5.21 ± 0.24		0.64 ± 0.02
c3_f38	3	211	0	0	(β-,16-)	0.00 ± 0.00	0.00 ± 0.00	3.10 ± 0.04		1.28 ± 0.02
c3_f39	3	58	0	0	(β-,16-)	0.00 ± 0.00	0.00 ± 0.00	3.07 ± 0.09		1.10 ± 0.03
c3_f40	3	142	101	71.1268	(β+,16+)	1.73 ± 0.03	1.04 ± 0.03	5.44 ± 0.03		1.24 ± 0.03
