## Supplementary material for "Intra-lineage microevolution of *Wolbachia* leads to the emergence of new cytoplasmic incompatibility patterns": S3 Table

### Sheet: Feuil1
Isofemale	Female	Repertoire	Eggs	Larvae	HR (%)
1	1	(β+,16+)	87	73	83.908
1	2	(β+,16+)	160	126	78.75
1	3	(β+,16+)	90	68	75.5556
1	4	(β+,16+)	110	96	87.2727
1	5	(β+,16+)	89	57	64.0449
1	6	(β+,16+)	101	88	87.1287
1	7	(β+,16+)	169	127	75.1479
1	8	(β+,16+)	117	3	2.5641
1	9	(β+,16+)	74	63	85.1351
1	10	(β+,16+)	86	37	43.0233
1	11	(β+,16+)	109	107	98.1651
1	12	(β+,16+)	130	104	80
1	13	(β+,16+)	72	71	98.6111
1	14	(β+,16+)	86	26	30.2326
1	15	(β+,16+)	104	90	86.5385
1	16	(β+,16+)	86	NF
1	17	(β+,16+)	87	15	17.2414
1	18	(β+,16+)	55	5	9.09091
1	19	(β+,16+)	84	70	83.3333
1	20	(β+,16+)	110	NF
1	21	(β+,16+)	78	NF
1	22	(β+,16+)	116	43	37.069
1	23	(β+,16+)	164	139	84.7561
1	24	(β+,16+)	121	4	3.30579
1	25	(β+,16+)	137	32	23.3577
2	1	(β+,16+)	111	9	8.10811
2	2	(β+,16+)	172	122	70.9302
2	3	(β+,16+)	166	64	38.5542
2	4	(β+,16+)	163	1	0.613497
2	5	(β+,16+)	77	22	28.5714
2	6	(β+,16+)	141	20	14.1844
2	7	(β+,16+)	107	62	57.9439
2	8	(β+,16+)	146	59	40.411
2	9	(β+,16+)	105	28	26.6667
2	10	(β+,16+)	139	90	64.7482
2	11	(β+,16+)	165	126	76.3636
2	12	(β+,16+)	113	28	24.7788
2	13	(β+,16+)	100	64	64
2	14	(β+,16+)	116	95	81.8966
2	15	(β+,16+)	165	33	20
2	16	(β+,16+)	111	72	64.8649
2	17	(β+,16+)	43	33	76.7442
2	18	(β+,16+)	167	136	81.4371
2	19	(β+,16+)	142	83	58.4507
2	20	(β+,16+)	110	27	24.5455
2	21	(β+,16+)	91	68	74.7253
2	22	(β+,16+)	150	126	84
2	23	(β+,16+)	88	33	37.5
2	24	(β+,16+)	172	35	20.3488
2	25	(β+,16+)	64	15	23.4375
2	26	(β+,16+)	141	27	19.1489
2	27	(β+,16+)	126	NF
2	28	(β+,16+)	26	9	34.6154
2	29	(β+,16+)	101	97	96.0396
2	30	(β+,16+)	134	44	32.8358
2	31	(β+,16+)	77	52	67.5325
2	32	(β+,16+)	95	58	61.0526
2	33	(β+,16+)	104	68	65.3846
2	34	(β+,16+)	116	116	100
2	35	(β+,16+)	156	15	9.61538
2	36	(β+,16+)	135	65	48.1481
2	37	(β+,16+)	185	139	75.1351
3	1	(β+,16-)	28	26	92.8571
3	2	(β+,16-)	46	25	54.3478
3	3	(β+,16-)	121	62	51.2397
3	4	(β+,16-)	113	14	12.3894
3	5	(β+,16-)	109	88	80.7339
3	6	(β+,16-)	91	78	85.7143
3	7	(β+,16-)	94	85	90.4255
3	8	(β+,16-)	0	0
3	9	(β+,16-)	40	17	42.5
3	10	(β+,16-)	98	51	52.0408
3	11	(β+,16-)	34	1	2.94118
3	12	(β+,16-)	58	28	48.2759
3	13	(β+,16-)	77	26	33.7662
3	14	(β+,16-)	42	NF
3	15	(β+,16-)	88	27	30.6818
3	16	(β+,16-)	95	11	11.5789
3	17	(β+,16-)	97	51	52.5773
3	18	(β+,16-)	101	30	29.703
3	19	(β+,16-)	128	115	89.8438
3	20	(β+,16-)	118	24	20.339
3	21	(β+,16-)	33	22	66.6667
3	22	(β+,16-)	42	NF
3	23	(β+,16-)	17	NF
4	1	(β+,16-)	44	6	13.6364
4	2	(β+,16-)	113	45	39.823
4	3	(β+,16-)	42	37	88.0952
4	4	(β+,16-)	24	5	20.8333
4	5	(β+,16-)	106	56	52.8302
4	6	(β+,16-)	90	1	1.11111
4	7	(β+,16-)	51	27	52.9412
4	8	(β+,16-)	116	82	70.6897
4	9	(β+,16-)	52	13	25
4	10	(β+,16-)	146	9	6.16438
4	11	(β+,16-)	63	47	74.6032
4	12	(β+,16-)	148	117	79.0541
4	13	(β+,16-)	59	53	89.8305
4	14	(β+,16-)	82	24	29.2683
4	15	(β+,16-)	83	40	48.1928
4	16	(β+,16-)	104	76	73.0769
4	17	(β+,16-)	113	97	85.8407
4	18	(β+,16-)	68	22	32.3529
4	19	(β+,16-)	40	10	25
4	20	(β+,16-)	110	31	28.1818
4	21	(β+,16-)	55	2	3.63636
4	22	(β+,16-)	82	40	48.7805
4	23	(β+,16-)	181	149	82.3204
4	24	(β+,16-)	81	60	74.0741
4	25	(β+,16-)	65	19	29.2308
4	26	(β+,16-)	134	53	39.5522
4	27	(β+,16-)	45	27	60
4	28	(β+,16-)	118	83	70.339
4	29	(β+,16-)	139	61	43.8849
4	30	(β+,16-)	28	12	42.8571
5	1	(β-,16-)		0	0
5	2	(β-,16-)		0	0
5	3	(β-,16-)		0	0
5	4	(β-,16-)		0	0
5	5	(β-,16-)		0	0
5	6	(β-,16-)		0	0
5	7	(β-,16-)		0	0
5	8	(β-,16-)		0	0
5	9	(β-,16-)		0	0
5	10	(β-,16-)		0	0
5	11	(β-,16-)		0	0
5	12	(β-,16-)		0	0
5	13	(β-,16-)		0	0
5	14	(β-,16-)		0	0
5	15	(β-,16-)		0	0
5	16	(β-,16-)		0	0
5	17	(β-,16-)		0	0
5	18	(β-,16-)		0	0
5	19	(β-,16-)		0	0
5	20	(β-,16-)		0	0
5	21	(β-,16-)		0	0
5	22	(β-,16-)		0	0
5	23	(β-,16-)		0	0
5	24	(β-,16-)		0	0
5	25	(β-,16-)		0	0
5	26	(β-,16-)		0	0
5	27	(β-,16-)		0	0
5	28	(β-,16-)		0	0
5	29	(β-,16-)		0	0
5	30	(β-,16-)		0	0
5	31	(β-,16-)		0	0
5	32	(β-,16-)		0	0
5	33	(β-,16-)		0	0
5	34	(β-,16-)		0	0
5	35	(β-,16-)		0	0
5	36	(β-,16-)		0	0
5	37	(β-,16-)		0	0
5	38	(β-,16-)		0	0
5	39	(β-,16-)		0	0
5	40	(β-,16-)		0	0
6	1	(β-,16-)		0	0
6	2	(β-,16-)		0	0
6	3	(β-,16-)		0	0
6	4	(β-,16-)		0	0
6	5	(β-,16-)		0	0
6	6	(β-,16-)		0	0
6	7	(β-,16-)		0	0
6	8	(β-,16-)		0	0
6	9	(β-,16-)		0	0
6	10	(β-,16-)		0	0
6	11	(β-,16-)		0	0
6	12	(β-,16-)		0	0
6	13	(β-,16-)		0	0
6	14	(β-,16-)		0	0
6	15	(β-,16-)		0	0
6	16	(β-,16-)		0	0
6	17	(β-,16-)		0	0
6	18	(β-,16-)		0	0
6	19	(β-,16-)		0	0
6	20	(β-,16-)		0	0
6	21	(β-,16-)		0	0
6	22	(β-,16-)		0	0
6	23	(β-,16-)		0	0
6	24	(β-,16-)		0	0
6	25	(β-,16-)		0	0
6	26	(β-,16-)		0	0
6	27	(β-,16-)		0	0
6	28	(β-,16-)		0	0
6	29	(β-,16-)		0	0
6	30	(β-,16-)		0	0
6	31	(β-,16-)		0	0
6	32	(β-,16-)		0	0
6	33	(β-,16-)		0	0
