## Supplementary material for "Intra-lineage microevolution of *Wolbachia* leads to the emergence of new cytoplasmic incompatibility patterns": S4 Table

### Sheet: Tab1
(β+,16+) Female x (β-,16-) male						(β-,16-) Female x (β+,16+) male
Female ID	Eggs	Larvae	HR (%)			Female ID	Eggs	Larvae	HR (%)
1	48	43	89.58			1	108	106	98.1481
2	153	103	67.32			2	223	219	98.2063
3	117	25	21.37			3	103	103	100
4	120	102	85			4	162	154	95.0617
5	46	1	2.17			5	114	110	96.4912
6	96	NF				6	83	83	100
7	136	130	95.59			7	129	105	81.3953
8	118	58	49.15			8	213	101	47.4178
9	111	15	13.51			9	53	48	90.566
10	95	NF				10	192	184	95.8333
11	94	NF				11	103	83	80.5825
12	132	NF				12	111	102	91.8919
13	135	96	71.11			13	130	122	93.8462
14	62	NF				14	126	123	97.619
15	114	95	83.33			15	117	3	2.5641
16	67	44	65.67			16	60	53	88.3333
17	77	50	64.94			17	160	154	96.25
18	119	70	58.82			18	92	64	69.5652
19	127	51	40.16			19	82	74	90.2439
20	114	7	6.14			20	107	104	97.1963
21	4	0	0			21	77	54	70.1299
22	83	76	91.57			22	155	134	86.4516
23	143	7	4.9			23	209	208	99.5215
24	109	67	61.47			24	72	38	52.7778
25	122	21	17.21			25	168	58	34.5238
26	55	43	78.18			26	117	108	92.3077
27	100	79	79			27	176	104	59.0909
28	112	92	82.14			28	108	87	80.5556
29	135	NF				29	135	134	99.2593
30	113	33	29.2			30	22	21	95.4545
31	110	74	67.27			31	122	111	90.9836
32	59	47	79.66			32	47	46	97.8723
33	102	10	9.8			33	101	6	5.94059
34	54	NF				34	69	63	91.3043
35	133	115	86.47			35	130	114	87.6923
36	127	121	95.28			36	116	110	94.8276
37	125	NF				37	155	101	65.1613
38	104	65	62.5			38	0	0
39	67	48	71.64			39	133	120	90.2256
40	135	94	69.63
41	76	58	76.32
42	61	39	63.93
43	167	156	93.41
44	60	43	71.67
45	0	0
46	48	NF
47	114	NF
48	91	NF
49	102	54	52.94
50	99	39	39.39
51	50	34	68
52	24	18	75
53	155	135	87.1
54	148	124	83.78
55	87	78	89.66
56	85	23	27.06
57	99	81	81.82
