## Supplementary material for "Intra-lineage microevolution of *Wolbachia* leads to the emergence of new cytoplasmic incompatibility patterns": S6 Table

### Sheet: cidA
Old name	New name	Reference
cidA-I-alpha-1	cidA-I-alpha(1)-3	Bonneau et al, Nat Com 2018
cidA-I-alpha-2	cidA-I-alpha(1)-4	Sicard et al, mBio 2021
cidA-I-beta-2	cidA-I-alpha(2)-4	Bonneau et al, Nat Com 2018
cidA-I-beta-3	cidA-I-alpha(2)-5	Sicard et al, mBio 2021
cidA-I-gamma-1	cidA-I-gamma(1)-3	Bonneau et al, Nat Com 2018
cidA-I-gamma-2	cidA-I-gamma(1)-4	Bonneau et al, Nat Com 2018
cidA-II-alpha-1	cidA-II-alpha(5)-7	Bonneau et al, Nat Com 2018
cidA-II-alpha-2	cidA-II-alpha(5)-15	Bonneau et al, Nat Com 2018
cidA-II-beta-2	cidA-II-gamma(3)-15	Bonneau et al, Nat Com 2018
cidA-III-alpha-1	cidA-III-gamma(4)-14	Bonneau et al, Nat Com 2018
cidA-III-beta-1	cidA-III-alpha(5)-14	Bonneau et al, Nat Com 2018
cidA-III-beta-2	cidA-III-alpha(5)-22	Bonneau et al, Nat Com 2018
cidA-III-beta-3	cidA-III-alpha(5)-23	Bonneau et al, Nat Com 2018
cidA-III-beta-8	cidA-III-alpha(5)-25	Bonneau et al, Plos Pathogens 2018
cidA-III-delta-6	cidA-III-gamma(3)-24	Bonneau et al, Plos Pathogens 2018
cidA-III-delta-7	cidA-III-gamma(3)-12	Bonneau et al, Plos Pathogens 2018
cidA-III-delta-8	cidA-III-gamma(3)-25	Bonneau et al, Plos Pathogens 2018
cidA-III-gamma-4	cidA-III-beta(2)-16	Bonneau et al, Plos Pathogens 2018
cidA-III-gamma-6	cidA-III-beta(2)-24	Bonneau et al, Plos Pathogens 2018
cidA-III-gamma-7	cidA-III-beta(2)-12	Bonneau et al, Plos Pathogens 2018
cidA-III-gamma-8	cidA-III-beta(2)-25	Bonneau et al, Plos Pathogens 2018
cidA-IV-alpha-1	cidA-IV-alpha(5)-1	Bonneau et al, Nat Com 2018
cidA-IV-alpha-2	cidA-IV-alpha(5)-2	Bonneau et al, Nat Com 2018
cidA-IV-beta-1	cidA-IV-beta(1)-1	Bonneau et al, Mol Ecol 2019
cidA-IV-beta-2	cidA-IV-beta(1)-2	Bonneau et al, Mol Ecol 2019
cidA-IV-delta-1	cidA-IV-delta(1)-1	Bonneau et al, Nat Com 2018
cidA-IV-delta-2	cidA-IV-delta(1)-2	Bonneau et al, Nat Com 2018
cidA-IV-epsilon-1	cidA-IV-beta(3)-1	Bonneau et al, Mol Ecol 2019
cidA-IV-epsilon-2	cidA-IV-beta(3)-3	Bonneau et al, Mol Ecol 2019
cidA-IV-gamma-1	cidA-IV-gamma(5)-1	Bonneau et al, Nat Com 2018
cidA-IV-gamma-2	cidA-IV-gamma(5)-1	Bonneau et al, Nat Com 2018
cidA-I-zeta-1	cidA-I-gamma(2)-3	Bonneau et al, Plos Pathogens 2018
cidA-I-zeta-2	cidA-I-gamma(2)-4	Bonneau et al, Plos Pathogens 2018
cidA-I-zeta-3	cidA-I-gamma(2)-5	Sicard et al, mBio 2021

### Sheet: cidB
Old name	New name	Reference
cidB-I-a-1	cidB-I-i-1	Bonneau et al, Nat Com 2018
cidB-I-a-2	cidB-I-i-3	Bonneau et al, Nat Com 2018
cidB-I-b-1	cidB-I-j-1	Bonneau et al, Nat Com 2018
cidB-I-b-2	cidB-I-j-3	Bonneau et al, Nat Com 2018
cidB-II-a-2	cidB-II-u-3	Bonneau et al, Nat Com 2018
cidB-II-a-1	cidB-II-u-1	Bonneau et al, Nat Com 2018
cidB-III-c-1	cidB-III-ad-1	Bonneau et al, Nat Com 2018
cidB-III-a-1	cidB-III-ab-1	Bonneau et al, Nat Com 2018
cidB-III-b-1	cidB-III-ac-1	Bonneau et al, Nat Com 2018
cidB-IV-a-1	cidB-IV-a-1	Bonneau et al, Nat Com 2018
cidB-IV-a-2	cidB-IV-a-2	Bonneau et al, Nat Com 2018
cidB-IV-b-1	cidB-IV-b-1	Bonneau et al, Nat Com 2018
cidB-IV-b-2	cidB-IV-b-2	Bonneau et al, Nat Com 2018
cidB-IV-a-3	cidB-IV-a-3	Bonneau et al, Nat Com 2018
cidB-IV-b-3	cidB-IV-b-3	Bonneau et al, Nat Com 2018
cidB-IV-c-1	cidB-IV-c-1	Bonneau et al, Mol Ecol 2019
cidB-IV-c-3	cidB-IV-c-3	Bonneau et al, Mol Ecol 2019
cidB-III-d-1	cidB-III-ae-1	Bonneau et al, Plos Pathogens 2018
cidB-III-d-2	cidB-III-ae-2	Bonneau et al, Plos Pathogens 2018
cidB-I-d-1	cidB-I-l-1	Sicard et al, mBio 2021
cidB-I-d-2	cidB-I-l-2	Sicard et al, mBio 2021
