## Supplementary material for "Intra-lineage microevolution of *Wolbachia* leads to the emergence of new cytoplasmic incompatibility patterns": S7 Table

### Sheet: Feuil1
Variant	Accession number
cidA-III-alpha(5)-25	OP947610
cidA-III-beta(2)-25	OP947611
cidA-III-beta(2)-16	OP947612
cidA-III-gamma(3)-12	OP947613
cidB-III-ag-1	OP947614
cidB-III-ae-3	OP947615
